# Genome sequencing of white-blotched river stingray (*Potamotrygon leopoldi*) provides novel clues for niche-adaptation and skeleton formation

**DOI:** 10.1101/2021.10.01.462833

**Authors:** Jingqi Zhou, Ake Liu, Funan He, Yunbin Zhang, Libing Shen, Jun Yu, Xiang Zhang

## Abstract

The white-blotched river stingray *(Potamotrygon leopoldi)* is a cartilaginous fish native to the Xingu River, a tributary of the Amazon River system. It possesses a lot of unique biological features such as disc-like body shape, bizarre color pattern and living in freshwater habitat while most stingrays and their close relatives are sea dwellers. As a member of the *Potamotrygonidae* family, *P. leopoldi* bears evolutionary signification in fish phylogeny, niche adaptation and skeleton formation. In this study, we present its draft genome of 4.11 Gb comprised of 16,227 contigs and 13,238 scaffolds, which has contig N50 of 3,937 kilobases and scaffold N50 of 5,675 kilobases in size. Our analysis shows that *P. leopoldi* is a slow-evolving fish, diverged from elephant shark about 96 million years ago. We find that two gene families related to immune system, immunoglobulin heavy constant delta genes, and T-cell receptor alpha/delta variable genes, stand out expanded in *P. leopoldi* only, suggesting robustness in response to freshwater pathogens in adapting novel environments. We also identified the *Hox* gene clusters in *P. leopoldi* and discovered that seven *Hox* genes shared by five representative fishes are missing in *P. leopoldi.* The RNA-seq data from *P. leopoldi* and other three fish species demonstrate that fishes have a more diversified tissue expression spectrum as compared to the corresponding mammalian data. Our functional studies suggest that the lack of genes encoding vitamin D-binding protein in cartilaginous (both *P. leopoldi* and *Callorhinchus milii)* fishes could partly explain the absence of hard bone in their endoskeleton. Overall, this genome resource provides new insights into the niche-adaptation, body plan and skeleton formation of *P. leopoldi* as well as the genome evolution in cartilaginous fish.
