## Supplemental_files for "Genome sequencing of white-blotched river stingray (*Potamotrygon leopoldi*) provides novel clues for niche-adaptation and skeleton formation": Supplemental_data_1_Tajima's_rate_tests.xlsx

### Sheet: Sheet1
Outgroup	Group A	Group B	Identical sites	Divergent sites	Unique difference in outgroup	Unique difference in A	Unique difference in B	chi-square test statistics	p-value	conclusion
BRF	PMA	PLE	27261	6184	7123	4341	3293	143.87	0	PLE slower
BRF	CMI	PLE	29958	3363	11652	1644	1585	1.08	0.299	no difference
BRF	LAC	PLE	29050	4413	9920	2552	2267	16.86	4e-05	PLE slower
BRF	LOC	PLE	29458	4313	9940	2144	2347	9.18	0.00245	LOC slower
BRF	DAR	PLE	29002	4614	9517	2600	2469	3.39	0.065	no difference
PMA	CMI	PLE	32538	2976	9072	1846	1770	1.6	0.206	no difference
PMA	LAC	PLE	31522	3880	7448	2862	2490	25.86	0	PLE slower
PMA	LOC	PLE	31965	3664	7433	2419	2721	17.74	3e-05	LOC slower
PMA	DAR	PLE	31464	4026	7055	2920	2737	5.92	0.015	PLE slower
PMA	BRF	PLE	27261	6184	4341	7123	3293	1409.3	0	PLE slower
