## Supplemental_files for "Genome sequencing of white-blotched river stingray (*Potamotrygon leopoldi*) provides novel clues for niche-adaptation and skeleton formation": Supplemental_data_2_BMPs_and_BMP_receptors_in_7_fish_species.xlsx

### Sheet: BMPs
	BRF	CMI	hon	LAC	LOC	CCA	DAR
ENSDARG00000103679 bone morphogenetic protein 16 [Source:ZFIN;Acc:ZDB-GENE-100115-1]	0	0	0	1	1	3	1
ENSDARG00000060526 bone morphogenetic protein 3 [Source:ZFIN;Acc:ZDB-GENE-030131-7192] ENSDARG00000109238 bone morphogenetic protein 3 [Source:ZFIN;Acc:ZDB-GENE-030131-7192]	0	1	1	1	1	2	2
ENSDARG00000013409 bone morphogenetic protein 2a [Source:ZFIN;Acc:ZDB-GENE-980526-388] ENSDARG00000019995 bone morphogenetic protein 4 [Source:ZFIN;Acc:ZDB-GENE-980528-2059] ENSDARG00000041430 bone morphogenetic protein 2b [Source:ZFIN;Acc:ZDB-GENE-980526-474] ENSDARG00000115191 bone morphogenetic protein 2b [Source:ZFIN;Acc:ZDB-GENE-980526-474]	1	4	2	2	2	5	4
ENSDARG00000037491 bone morphogenetic protein 15 [Source:ZFIN;Acc:ZDB-GENE-030131-6115]	0	1	0	1	1	2	1
ENSDARG00000028053 bone morphogenetic protein 1b [Source:ZFIN;Acc:ZDB-GENE-060818-2] ENSDARG00000028071 bone morphogenetic protein 1a	2	4	4	3	3	3	4
ENSDARG00000061769 bone morphogenetic protein 10 [Source:ZFIN;Acc:ZDB-GENE-060526-211]	0	2	1	1	1	1	1
ENSDARG00000015686 bone morphogenetic protein 6 [Source:ZFIN;Acc:ZDB-GENE-050306-42] ENSDARG00000018260 bone morphogenetic protein 7a [Source:ZFIN;Acc:ZDB-GENE-000208-25] ENSDARG00000035677 bone morphogenetic protein 8a [Source:ZFIN;Acc:ZDB-GENE-030912-13] ENSDARG00000063230 bone morphogenetic protein 7b [Source:ZFIN;Acc:ZDB-GENE-060929-328] ENSDARG00000101701 bone morphogenetic protein 5 [Source…	1	4	4	3	4	12	5
ENSDARG00000044924 growth differentiation factor 11 [Source:ZFIN;Acc:ZDB-GENE-040427-2] bmp11	1	2	2	2	2	6	4
ENSDARG00000002760 growth differentiation factor 5 [Source:ZFIN;Acc:ZDB-GENE-990415-39] bmp14 ENSDARG00000005510 growth differentiation factor 6b [Source:ZFIN;Acc:ZDB-GENE-980526-442] bmp13b ENSDARG00000042784 growth differentiation factor 7 [Source:ZFIN;Acc:ZDB-GENE-990714-1] bmp12 ENSDARG00000053479 growth differentiation factor 6a [Source:ZFIN;Acc:ZDB-GENE-980526-373] bmp13a	1	3	3	3	3	13	4
ENSDARG00000059173 growth differentiation factor 2 [Source:ZFIN;Acc:ZDB-GENE-100107-1] BMP9	0	1	1	1	1	3	1
Total	6	22	18	18	19	50	27

### Sheet: BMP_receptors
	BRF	CMI	hon	LAC	LOC	CCA	DAR
ENSDARG00000020057 bone morphogenetic protein receptor, type II b (serine/threonine kinase) [Source:ZFIN;Acc:ZDB-GENE-070618-2]	0	1	1	1	1	1	1
ENSDARG00000019728 bone morphogenetic protein receptor, type IAa [Source:ZFIN;Acc:ZDB-GENE-000502-1] ENSDARG00000102742 bone morphogenetic protein receptor, type IBb [Source:ZFIN;Acc:ZDB-GENE-090610-1] ENSDARG00000104100 bone morphogenetic protein receptor, type IBa [Source:ZFIN;Acc:ZDB-GENE-991208-8] ENSDARG00000105045 bone morphogenetic protein receptor, type IAb [Source:ZFIN;Acc:ZDB-GENE-04091…	3	6	2	1	2	4	5
ENSDARG00000011941 bone morphogenetic protein receptor, type II a	0	0	0	0	0	2	1
Total	3	7	3	2	3	7	7
